# Genomic prediction of individual inbreeding levels for the management of genetic diversity in populations with small effective size

**DOI:** 10.1101/2024.05.31.594735

**Authors:** Natalia Soledad Forneris, Mirte Bosse, Mathieu Gautier, Tom Druet

## Abstract

In populations of small effective size (N_e_), such as those in conservation programs, companion animals or livestock species, management of diversity and inbreeding is essential. Homozygosity-by-descent (HBD) segments provide relevant information in that context, as they allow efficient estimation of the inbreeding coefficient, provide locus-specific information and their length is informative about the “age” of inbreeding. Therefore, our objective was to evaluate tools for predicting HBD in future offspring based on parental genotypes, a problem equivalent to identifying segments identical-by-descent (IBD) among the four parental chromosomes. In total, we reviewed and evaluated 16 approaches using simulated and real data with small N_e_. The methods included model-based approaches, mostly hidden Markov models (HMMs), which considered up to 15 IBD configurations among the four parental chromosomes, as well as more computationally efficient rule-based approaches. The accuracy of the methods was then evaluated, including with low-density marker panels, genotyping-by-sequencing data and small groups of individuals, typical features in such populations. Two HMMs performed consistently well, while two rule-based approaches proved efficient for genome-wide predictions. The model-based approaches were particularly efficient when information was reduced (low marker density, locus-specific estimation). Methods using phased data proved to be more efficient, while some approaches relying on unphased genotype data proved to be sensitive to the allele frequencies used. In some settings, pedigree information was competitive in predicting recent inbreeding levels. Finally, we showed that our evaluation is also informative about the accuracy of the methods for estimating relatedness and identifying IBD segments between pairs of individuals.
