## Supplementary material for "Genomic prediction of individual inbreeding levels for the management of genetic diversity in populations with small effective size": Table S3

### Sheet: Table S3
Table S3. Mean accuracy differences and 99% confidence interval between evaluated methods for the simulated scenarios
Significe (p-value < 0.01) is higlighted in blue. Accuracy is measured as correlation between predicted and reference genome-wide HBD levels using a medium density array. Results are shown for the MODF and HIGHF scenarios with reference levels from a recent (YOU), intermediate (MID) or ancient (TOT) base population (approximately 15, 50 or 1500 generations ago, respectively).
	MODF												HIGHF
	FYOUNG				FMID				FTOT				FYOUNG				FMID				FTOT
Pairwise comparison	Mean	LCI	UCI		Mean	LCI	UCI		Mean	LCI	UCI		Mean	LCI	UCI		Mean	LCI	UCI		Mean	LCI	UCI
ZooRoH-25 - UNI	0.0176367	0.0130099	0.0220266		0.0251383	0.0204246	0.0302151		0.0236244	0.0189655	0.0280287		0.070766	0.0543297	0.0887651		0.0717846	0.0536852	0.0905123		0.0712234	0.0533694	0.0899938
ZooRoH-25 - TRUFFLE	0.0289991	0.0236832	0.0344944		0.032491	0.0267813	0.0389143		0.031948	0.0266129	0.0387453		0.0406283	0.0287473	0.0545352		0.0405952	0.029608	0.0537401		0.0406595	0.0296037	0.0538745
ZooRoH-25 - Refined IBD	0.0417552	0.032837	0.0512555		0.0627535	0.0524588	0.0740183		0.0629368	0.052946	0.073359		0.0688972	0.0527236	0.0878779		0.0724087	0.0566865	0.0910764		0.0724849	0.0565888	0.0913526
ZooRoH-25 - PLINK ROH	-0.00657837	-0.00805899	-0.00496132		0.000293675	-0.00130519	0.00198721		0.000595015	-0.00113796	0.00231572		0.00986625	0.00484167	0.0144458		0.0100165	0.00537572	0.0142761		0.0103627	0.00570941	0.0147721
ZooRoH-25 - phasedibd	-0.00231797	-0.00376101	-0.000769547		0.00111412	-0.000455594	0.00274834		0.00101464	-0.000532441	0.00268191		0.00411281	0.000965043	0.00730497		0.00409224	0.000952444	0.00736167		0.00442145	0.00136401	0.00771154
ZooRoH-25 - Pedigree	0.0416056	0.0326016	0.0522365		0.0638881	0.0540641	0.0759588		0.0644835	0.0547453	0.0765477		0.0753949	0.0567477	0.0931974		0.079621	0.0599396	0.0985854		0.07969	0.0607672	0.0982272
ZooRoH-25 - LocalNgsRelate	0.0611132	0.0525654	0.0710356		0.0629922	0.0534761	0.0727899		0.0612021	0.0518099	0.0708503		0.0380296	0.0264223	0.0520919		0.0370976	0.0253467	0.0503159		0.0367892	0.0249738	0.0499889
ZooRoH-25 - IBD_Haplo9c	-0.00433429	-0.00634253	-0.00223317		0.00338076	0.00125443	0.00573912		0.00312228	0.00101768	0.00531424		0.0283162	0.0183672	0.0384565		0.0303565	0.0202385	0.0404452		0.0302097	0.0200693	0.0397495
ZooRoH-25 - IBD_Haplo15c	-0.00411675	-0.00525348	-0.00305241		-0.00207699	-0.00319718	-0.000913986		-0.00264957	-0.0037698	-0.00155632		0.000806255	-0.00106571	0.00278319		0.00124585	-0.000750063	0.00331852		0.00137887	-0.00069494	0.00342271
ZooRoH-25 - hap-IBD	-0.00715988	-0.0103799	-0.00389705		0.00963168	0.00623643	0.0135583		0.0103819	0.00708854	0.0141012		0.00803175	0.002109	0.0136223		0.0115769	0.00585365	0.0172227		0.0116718	0.00601559	0.0172767
ZooRoH-25 - GRM	0.0208633	0.0167287	0.0251559		0.026656	0.021808	0.0313157		0.0249539	0.0204272	0.0295801		0.0822844	0.0631194	0.103552		0.0830504	0.0635159	0.104468		0.0824674	0.062538	0.10412
ZooRoH-25 - GIBDLD	-0.00159661	-0.00454579	0.00159143		0.0136435	0.010041	0.0179882		0.013824	0.0102863	0.0178555		0.0744418	0.0578084	0.0912902		0.0789436	0.0613747	0.0964455		0.0780544	0.0605721	0.0949904
ZooRoH-25 - GERMLINE	0.0147187	0.00907518	0.0205352		0.0365177	0.0307663	0.0428655		0.0370774	0.0316343	0.0429831		0.035058	0.024796	0.0457561		0.0391494	0.0284064	0.0502172		0.0394075	0.0287257	0.0510981
ZooRoH-1R - ZooRoH-25	0.00137337	0.000106355	0.00251722		0.00130107	-9.90232e-05	0.00268114		0.00263259	0.00134588	0.00397231		-9.36329e-05	-0.000223672	3.26968e-05		-7.81318e-05	-0.000199538	4.88039e-05		-8.46839e-05	-0.000204843	4.04158e-05
ZooRoH-1R - UNI	0.01901	0.0146794	0.0224785		0.0264394	0.0222775	0.0305203		0.026257	0.022302	0.0304569		0.0706724	0.0542844	0.0887242		0.0717065	0.0535766	0.0904809		0.0711387	0.0533122	0.0899534
ZooRoH-1R - TRUFFLE	0.0303724	0.0249013	0.0363335		0.0337921	0.0280058	0.0404039		0.0345806	0.0288141	0.0412765		0.0405346	0.0287929	0.0543938		0.0405171	0.0294867	0.0536751		0.0405748	0.0295351	0.0537613
ZooRoH-1R - Refined IBD	0.0431286	0.0345243	0.0522689		0.0640545	0.0540105	0.0749039		0.0655694	0.0556163	0.0759776		0.0688035	0.0526706	0.0878209		0.0723306	0.056582	0.0910056		0.0724003	0.0564635	0.0912994
ZooRoH-1R - PLINK ROH	-0.005205	-0.00694304	-0.00343908		0.00159474	-0.000191721	0.00371991		0.00322761	0.00133335	0.00536256		0.00977261	0.00477618	0.0143094		0.00993833	0.00529808	0.0142183		0.010278	0.0055904	0.0146843
ZooRoH-1R - phasedibd	-0.000944601	-0.00262482	0.000931039		0.00241519	0.000711531	0.00470237		0.00364723	0.00178014	0.00599013		0.00401918	0.000923449	0.0071782		0.00401411	0.000900257	0.00730034		0.00433677	0.00125301	0.00764305
ZooRoH-1R - Pedigree	0.042979	0.0335558	0.053218		0.0651892	0.0551803	0.077341		0.0671161	0.0571537	0.0790568		0.0753013	0.0566602	0.093108		0.0795429	0.0597749	0.0985398		0.0796053	0.0607115	0.0981913
ZooRoH-1R - LocalNgsRelate	0.0624866	0.0542552	0.0717096		0.0642933	0.0552024	0.0735526		0.0638347	0.054538	0.0729476		0.037936	0.0263448	0.051977		0.0370195	0.0253643	0.0501926		0.0367045	0.0248326	0.0498661
ZooRoH-1R - IBD_Haplo9c	-0.00296092	-0.00479236	-0.00108158		0.00468183	0.00292918	0.00666218		0.00575487	0.00400831	0.00775278		0.0282226	0.0182342	0.0384228		0.0302784	0.0201685	0.0403679		0.0301251	0.0199993	0.0396825
ZooRoH-1R - IBD_Haplo15c	-0.00274338	-0.00358532	-0.00195311		-0.000775916	-0.00146932	-2.15045e-05		-1.69744e-05	-0.000717869	0.000708271		0.000712622	-0.00118277	0.00267654		0.00116772	-0.000835204	0.00327999		0.00129419	-0.000739344	0.00332287
ZooRoH-1R - hap-IBD	-0.00578651	-0.0086352	-0.00258168		0.0109327	0.00754247	0.0147947		0.0130144	0.00954553	0.0168032		0.00793811	0.00201202	0.0135255		0.0114988	0.00573796	0.0171374		0.0115871	0.00593752	0.0171863
ZooRoH-1R - GRM	0.0222367	0.018167	0.0257963		0.0279571	0.0236703	0.0321503		0.0275865	0.0233652	0.0318792		0.0821908	0.0630733	0.103497		0.0829723	0.0634827	0.104405		0.0823827	0.0624257	0.10408
ZooRoH-1R - GIBDLD	-0.000223237	-0.0031099	0.00281758		0.0149445	0.0115579	0.0191572		0.0164565	0.0131605	0.0206454		0.0743482	0.0577044	0.0913033		0.0788655	0.061302	0.0964331		0.0779697	0.0604878	0.094904
ZooRoH-1R - GERMLINE	0.0160921	0.0109729	0.0216263		0.0378187	0.0323484	0.0438268		0.03971	0.0344083	0.0456579		0.0349644	0.024718	0.0456104		0.0390713	0.0283558	0.0502257		0.0393228	0.0286381	0.0509772
ZooRoH-125 - ZooRoH-25	0.0025405	0.000979543	0.00397364		0.00131894	-0.000470625	0.00300611		0.00276792	0.00110099	0.00428863		7.59092e-08	-5.02047e-08	2.10848e-07		1.42615e-07	-2.72391e-08	3.97074e-07		1.42821e-07	-3.70367e-08	3.94428e-07
ZooRoH-125 - ZooRoH-1R	0.00116713	0.000745849	0.00155223		1.78663e-05	-0.000405578	0.00041185		0.000135327	-0.000288507	0.000508093		9.37088e-05	-3.26205e-05	0.000223805		7.82744e-05	-4.8633e-05	0.000199658		8.48267e-05	-4.04075e-05	0.000205025
ZooRoH-125 - UNI	0.0201772	0.0159445	0.0237398		0.0264573	0.0225039	0.030347		0.0263923	0.0222834	0.0304352		0.0707661	0.0543298	0.0887652		0.0717847	0.0536854	0.0905124		0.0712235	0.0533695	0.0899939
ZooRoH-125 - TRUFFLE	0.0315396	0.0259618	0.0372694		0.03381	0.0281392	0.0402073		0.0347159	0.0288868	0.0413067		0.0406283	0.0287475	0.0545353		0.0405954	0.0296082	0.0537403		0.0406596	0.0296038	0.0538746
ZooRoH-125 - Refined IBD	0.0442957	0.0355709	0.0533998		0.0640724	0.0543323	0.0748807		0.0657047	0.0560578	0.0759051		0.0688972	0.0527237	0.0878779		0.0724089	0.0566868	0.0910765		0.0724851	0.056589	0.0913526
ZooRoH-125 - PLINK ROH	-0.00403787	-0.00560907	-0.0023218		0.00161261	-0.000133196	0.00356843		0.00336293	0.0016135	0.00530838		0.00986632	0.00484168	0.014446		0.0100166	0.00537577	0.0142763		0.0103629	0.00570964	0.0147722
ZooRoH-125 - phasedibd	0.000222531	-0.00164345	0.00195542		0.00243306	0.000652641	0.00471387		0.00378256	0.00195912	0.00606099		0.00411289	0.000965189	0.00730502		0.00409238	0.000952561	0.00736176		0.00442159	0.00136413	0.00771159
ZooRoH-125 - Pedigree	0.0441461	0.0348987	0.0544141		0.0652071	0.0551875	0.0771283		0.0672514	0.0572442	0.0792962		0.075395	0.0567478	0.0931975		0.0796211	0.0599397	0.0985855		0.0796901	0.0607672	0.0982274
ZooRoH-125 - LocalNgsRelate	0.0636537	0.0553196	0.0728355		0.0643111	0.055426	0.0735262		0.06397	0.0548124	0.0730112		0.0380297	0.0264224	0.052092		0.0370977	0.0253468	0.0503159		0.0367893	0.0249739	0.0499889
ZooRoH-125 - IBD_Haplo9c	-0.00179378	-0.0034374	0.00014422		0.0046997	0.00310565	0.00667618		0.0058902	0.00430883	0.00782869		0.0283163	0.0183673	0.0384565		0.0303566	0.0202386	0.0404453		0.0302099	0.0200694	0.0397496
ZooRoH-125 - IBD_Haplo15c	-0.00157625	-0.0024098	-0.000742305		-0.00075805	-0.0015734	4.93248e-05		0.000118352	-0.000694929	0.000911661		0.000806331	-0.00106565	0.00278323		0.001246	-0.000750013	0.0033186		0.00137901	-0.000694899	0.0034228
ZooRoH-125 - hap-IBD	-0.00461938	-0.00724468	-0.00167554		0.0109506	0.00786056	0.0145949		0.0131498	0.0100014	0.0167655		0.00803182	0.00210901	0.0136224		0.011577	0.00585382	0.0172229		0.0116719	0.00601581	0.0172769
ZooRoH-125 - GRM	0.0234038	0.0192226	0.0270272		0.027975	0.0238824	0.0319866		0.0277218	0.0236238	0.0318		0.0822845	0.0631195	0.103552		0.0830505	0.063516	0.104468		0.0824676	0.0625381	0.10412
ZooRoH-125 - GIBDLD	0.000943895	-0.00184043	0.0039875		0.0149624	0.0117511	0.0188962		0.0165919	0.0134384	0.0205949		0.0744419	0.0578085	0.0912903		0.0789437	0.0613747	0.0964458		0.0780545	0.0605721	0.0949905
ZooRoH-125 - GERMLINE	0.0172592	0.0123207	0.0226284		0.0378366	0.0324513	0.0437147		0.0398453	0.034688	0.0456711		0.0350581	0.0247962	0.0457562		0.0391496	0.0284065	0.0502175		0.0394076	0.0287258	0.0510983
UNI - TRUFFLE	0.0113624	0.00561361	0.0172987		0.0073527	0.000620577	0.0133544		0.00832361	0.00170846	0.0146631		-0.0301378	-0.0514608	-0.0121836		-0.0311894	-0.0524191	-0.0145226		-0.0305639	-0.0521158	-0.0126883
UNI - Refined IBD	0.0241186	0.0177483	0.0310566		0.0376151	0.0305684	0.0461616		0.0393124	0.0323568	0.04735		-0.00186889	-0.0175844	0.0119194		0.000624165	-0.014438	0.013967		0.00126154	-0.0134101	0.0144369
UNI - PLINK ROH	-0.024215	-0.0284271	-0.0193684		-0.0248446	-0.0295229	-0.0199725		-0.0230294	-0.0273107	-0.0183792		-0.0608998	-0.0799464	-0.0438016		-0.0617681	-0.0811762	-0.0440667		-0.0608607	-0.0801148	-0.0416183
UNI - phasedibd	-0.0199546	-0.0241723	-0.0149585		-0.0240242	-0.0285859	-0.0190811		-0.0226097	-0.0269969	-0.0178629		-0.0666532	-0.0852485	-0.0501682		-0.0676923	-0.0869507	-0.0495112		-0.066802	-0.0859639	-0.048188
UNI - Pedigree	0.0239689	0.0164024	0.0331125		0.0387498	0.030464	0.0492029		0.0408591	0.0322708	0.0514307		0.00462887	-0.0179394	0.024852		0.00783641	-0.0167341	0.0280831		0.00846657	-0.0144401	0.0285306
UNI - LocalNgsRelate	0.0434766	0.0356354	0.0516155		0.0378539	0.0297051	0.0463645		0.0375777	0.0291178	0.0465977		-0.0327364	-0.0556697	-0.0144357		-0.034687	-0.0574961	-0.0171126		-0.0344342	-0.056138	-0.0164983
UNI - IBD_Haplo9c	-0.021971	-0.0250609	-0.0181863		-0.0217576	-0.025245	-0.0179537		-0.0205021	-0.023796	-0.016805		-0.0424498	-0.05862	-0.0277135		-0.0414281	-0.0575552	-0.0262433		-0.0410137	-0.0569855	-0.0253011
UNI - IBD_Haplo15c	-0.0217534	-0.0258267	-0.0173847		-0.0272153	-0.0315461	-0.0231516		-0.0262739	-0.0301912	-0.021921		-0.0699598	-0.087532	-0.0542582		-0.0705387	-0.0882512	-0.0528723		-0.0698445	-0.0883112	-0.0521106
UNI - hap-IBD	-0.0247965	-0.0292875	-0.0198798		-0.0155066	-0.0196919	-0.0103701		-0.0132425	-0.017369	-0.00816591		-0.0627343	-0.0823219	-0.0438139		-0.0602077	-0.0808996	-0.0414289		-0.0595516	-0.0795173	-0.0407102
UNI - GRM	0.00322668	0.00212032	0.00423227		0.00151769	0.000445368	0.00254617		0.00132952	0.000188471	0.00241432		0.0115184	0.00700191	0.0165545		0.0112658	0.00647663	0.0159808		0.011244	0.00662711	0.0159086
UNI - GIBDLD	-0.0192333	-0.0229775	-0.0153237		-0.0114949	-0.0148596	-0.00767357		-0.00980041	-0.0132014	-0.0062054		0.00367575	-0.0116968	0.0184666		0.007159	-0.00865639	0.0219687		0.006831	-0.00782352	0.0214144
UNI - GERMLINE	-0.00291797	-0.00753602	0.002402		0.0113793	0.00627089	0.0167482		0.013453	0.00814917	0.0187373		-0.0357081	-0.0567406	-0.017081		-0.0326352	-0.0534502	-0.0146012		-0.0318159	-0.0525836	-0.0132926
TRUFFLE - Refined IBD	0.0127562	0.00397617	0.0227876		0.0302624	0.020621	0.0414466		0.0309888	0.0214046	0.0421249		0.0282689	0.012382	0.0471789		0.0318135	0.0150231	0.0512504		0.0318254	0.015371	0.0518644
TRUFFLE - PLINK ROH	-0.0355774	-0.0409176	-0.0301211		-0.0321973	-0.0380393	-0.0269712		-0.031353	-0.037135	-0.0261177		-0.030762	-0.0444713	-0.0187478		-0.0305788	-0.0441995	-0.0188269		-0.0302968	-0.0435915	-0.0187715
TRUFFLE - phasedibd	-0.031317	-0.036824	-0.0260033		-0.0313769	-0.0373699	-0.0258889		-0.0309333	-0.0370712	-0.0252966		-0.0365155	-0.0517785	-0.0242065		-0.036503	-0.0510055	-0.0245813		-0.0362381	-0.0502393	-0.0241675
TRUFFLE - Pedigree	0.0126065	0.0044938	0.0207507		0.0313971	0.0228787	0.0406683		0.0325355	0.0233798	0.0417807		0.0347666	0.0140192	0.0540857		0.0390258	0.0179076	0.0585652		0.0390305	0.0177847	0.058046
TRUFFLE - LocalNgsRelate	0.0321142	0.0260138	0.0386872		0.0305012	0.0245626	0.0367321		0.0292541	0.0236058	0.0353484		-0.00259867	-0.00900821	0.00350382		-0.00349762	-0.00956863	0.00239532		-0.00387031	-0.00994531	0.00212795
TRUFFLE - IBD_Haplo9c	-0.0333334	-0.0388557	-0.0277089		-0.0291103	-0.0354085	-0.0232332		-0.0288257	-0.0348606	-0.0228728		-0.0123121	-0.0303298	0.00361336		-0.0102387	-0.0280554	0.00573233		-0.0104498	-0.0282675	0.00605249
TRUFFLE - IBD_Haplo15c	-0.0331158	-0.0389097	-0.0276527		-0.034568	-0.04132	-0.0286414		-0.0345975	-0.0411491	-0.0288396		-0.039822	-0.0534144	-0.0281595		-0.0393494	-0.0527069	-0.0280281		-0.0392806	-0.0526108	-0.0280687
TRUFFLE - hap-IBD	-0.036159	-0.0415153	-0.0306017		-0.0228593	-0.0290794	-0.0171809		-0.0215661	-0.0275144	-0.0160655		-0.0325965	-0.0466541	-0.0197387		-0.0290183	-0.0420614	-0.0172448		-0.0289877	-0.0422314	-0.017593
TRUFFLE - GRM	-0.00813573	-0.0137147	-0.00281408		-0.005835	-0.0116995	0.000152081		-0.0069941	-0.0131376	-0.000880579		0.0416561	0.0220444	0.0651319		0.0424552	0.0236969	0.0658156		0.0418079	0.0233656	0.0638941
TRUFFLE - GIBDLD	-0.0305957	-0.0360332	-0.0249158		-0.0188476	-0.0252888	-0.0125762		-0.018124	-0.0248394	-0.0116798		0.0338135	0.0163535	0.0542259		0.0383484	0.019577	0.0604349		0.0373949	0.019151	0.05962
TRUFFLE - GERMLINE	-0.0142804	-0.020747	-0.00782393		0.00402665	-0.00363732	0.0116972		0.0051294	-0.00228529	0.0128057		-0.00557028	-0.0194763	0.00785615		-0.00144581	-0.0153361	0.0118248		-0.00125204	-0.0145666	0.0118778
Refined IBD - PLINK ROH	-0.0483336	-0.057748	-0.0395512		-0.0624598	-0.0732228	-0.0526149		-0.0623418	-0.072516	-0.0527399		-0.0590309	-0.0778114	-0.0422241		-0.0623923	-0.0804233	-0.0453712		-0.0621222	-0.080078	-0.0447552
Refined IBD - phasedibd	-0.0440732	-0.0534152	-0.034944		-0.0616393	-0.0729537	-0.0518262		-0.0619222	-0.0727051	-0.0521416		-0.0647844	-0.0838857	-0.0475962		-0.0683165	-0.0870614	-0.0514419		-0.0680635	-0.0864627	-0.0517564
Refined IBD - Pedigree	-0.000149649	-0.00751249	0.0081585		0.00113468	-0.00695472	0.00973161		0.00154671	-0.00633334	0.010136		0.00649776	-0.0131348	0.025892		0.00721224	-0.0123197	0.027005		0.00720504	-0.0123349	0.02642
Refined IBD - LocalNgsRelate	0.019358	0.00813869	0.0298307		0.000238736	-0.0113154	0.0111682		-0.00173469	-0.0130829	0.00922602		-0.0308676	-0.050921	-0.014325		-0.0353112	-0.0558031	-0.0175603		-0.0356957	-0.0563171	-0.0176819
Refined IBD - IBD_Haplo9c	-0.0460895	-0.0546789	-0.0380261		-0.0593727	-0.0693164	-0.0503717		-0.0598145	-0.0692105	-0.0511329		-0.040581	-0.0589223	-0.0264303		-0.0420523	-0.0592916	-0.028017		-0.0422752	-0.0597153	-0.028061
Refined IBD - IBD_Haplo15c	-0.045872	-0.0552659	-0.0372363		-0.0648305	-0.0757553	-0.0549921		-0.0655864	-0.0761971	-0.0559041		-0.0680909	-0.0863618	-0.0521594		-0.0711629	-0.0891496	-0.0552572		-0.0711061	-0.0895141	-0.055225
Refined IBD - hap-IBD	-0.0489151	-0.0577281	-0.0400097		-0.0531218	-0.0630835	-0.0431931		-0.0525549	-0.0622505	-0.0428348		-0.0608654	-0.078647	-0.0434825		-0.0608319	-0.0783725	-0.0447257		-0.0608131	-0.0776206	-0.0443515
Refined IBD - GRM	-0.0208919	-0.0278689	-0.0140108		-0.0360974	-0.0446678	-0.0285202		-0.0379829	-0.0461384	-0.0305749		0.0133872	-0.00337324	0.0322777		0.0106416	-0.00550424	0.028162		0.00998247	-0.00539618	0.0271076
Refined IBD - GIBDLD	-0.0433518	-0.0512343	-0.0356839		-0.04911	-0.0582408	-0.0412671		-0.0491128	-0.0577707	-0.0413843		0.00554464	-0.00822675	0.0191172		0.00653484	-0.00709547	0.0204992		0.00556947	-0.00767029	0.0186432
Refined IBD - GERMLINE	-0.0270365	-0.0345971	-0.0198027		-0.0262358	-0.0350111	-0.0185835		-0.0258594	-0.0343925	-0.0183823		-0.0338392	-0.0509023	-0.0166183		-0.0332593	-0.0494089	-0.0161104		-0.0330775	-0.0492588	-0.0165611
PLINK ROH - phasedibd	0.0042604	0.00293933	0.00547717		0.00082045	-0.000509053	0.00203445		0.000419621	-0.000889293	0.00164235		-0.00575344	-0.010963	-0.00092911		-0.00592423	-0.01093	-0.00115666		-0.00594127	-0.0109944	-0.00126167
PLINK ROH - Pedigree	0.048184	0.0393104	0.0587299		0.0635945	0.0539877	0.0753312		0.0638885	0.0540439	0.0758084		0.0655287	0.0472236	0.0825942		0.0696045	0.0508528	0.0884028		0.0693273	0.0511271	0.088216
PLINK ROH - LocalNgsRelate	0.0676916	0.0594589	0.0777212		0.0626985	0.0543483	0.0719764		0.0606071	0.0521165	0.0695867		0.0281634	0.0159008	0.0426765		0.0270811	0.0149711	0.0402702		0.0264265	0.014493	0.0398507
PLINK ROH - IBD_Haplo9c	0.00224408	0.000460118	0.00410771		0.00308709	0.00113721	0.00508428		0.00252726	0.00055145	0.00465027		0.01845	0.00735108	0.0297483		0.02034	0.00855031	0.031066		0.019847	0.00829042	0.0308926
PLINK ROH - IBD_Haplo15c	0.00246162	0.001189	0.00368657		-0.00237066	-0.00405231	-0.00101505		-0.00324458	-0.00493806	-0.00177608		-0.00905999	-0.0143102	-0.00411612		-0.00877061	-0.0138119	-0.00382986		-0.00898385	-0.0142637	-0.00398723
PLINK ROH - hap-IBD	-0.000581512	-0.00295224	0.00188008		0.009338	0.00684435	0.011925		0.00978684	0.00722859	0.0124512		-0.0018345	-0.00911898	0.00513362		0.00156043	-0.00572654	0.00857176		0.00130909	-0.00613665	0.00830387
PLINK ROH - GRM	0.0274417	0.0230273	0.0315981		0.0263623	0.0217398	0.030699		0.0243589	0.0200382	0.0286818		0.0724182	0.053807	0.0959389		0.0730339	0.0533311	0.0951373		0.0721047	0.0521273	0.0938077
PLINK ROH - GIBDLD	0.00498176	0.00243949	0.00763763		0.0133498	0.0104288	0.0167064		0.0132289	0.0103352	0.0166129		0.0645756	0.0477267	0.0815836		0.0689271	0.0515207	0.087482		0.0676917	0.0496703	0.0860348
PLINK ROH - GERMLINE	0.0212971	0.0166943	0.026384		0.036224	0.0311214	0.0415784		0.0364824	0.0315878	0.0415609		0.0251917	0.0142833	0.035897		0.0291329	0.0179044	0.0401439		0.0290448	0.0182619	0.0400422
phasedibd - Pedigree	0.0439236	0.034734	0.0547937		0.062774	0.0524586	0.0749348		0.0634689	0.0533661	0.0758475		0.0712821	0.0524031	0.0898004		0.0755288	0.0554323	0.0953595		0.0752685	0.0564616	0.0945147
phasedibd - LocalNgsRelate	0.0634312	0.0549427	0.0734418		0.0618781	0.0525627	0.0713353		0.0601875	0.0508243	0.0694183		0.0339168	0.0212523	0.0486886		0.0330054	0.0204047	0.0469462		0.0323677	0.019642	0.0466013
phasedibd - IBD_Haplo9c	-0.00201632	-0.00420046	9.75504e-05		0.00226664	-0.000135889	0.00447121		0.00210764	-0.000417627	0.00430519		0.0242034	0.0129944	0.035541		0.0262642	0.014599	0.0368124		0.0257883	0.0138584	0.0364583
phasedibd - IBD_Haplo15c	-0.00179878	-0.00335744	-0.000378315		-0.00319111	-0.00510623	-0.00164365		-0.0036642	-0.00560143	-0.00208804		-0.00330655	-0.00743763	7.58141e-05		-0.00284638	-0.0067971	0.000580666		-0.00304258	-0.00713368	0.000382182
phasedibd - hap-IBD	-0.00484191	-0.00755958	-0.0018253		0.00851755	0.00562068	0.0118331		0.00936722	0.00637934	0.0128603		0.00391894	-0.00289928	0.010825		0.00748465	0.000576527	0.0138562		0.00725036	0.000676665	0.0134882
phasedibd - GRM	0.0231813	0.018757	0.0272076		0.0255419	0.0209128	0.0299087		0.0239392	0.0193603	0.0283582		0.0781716	0.0587247	0.10062		0.0789582	0.0585777	0.101597		0.078046	0.0577968	0.0996425
phasedibd - GIBDLD	0.000721363	-0.00241535	0.00381154		0.0125293	0.00918232	0.0165188		0.0128093	0.00939483	0.0167201		0.070329	0.053454	0.0892414		0.0748513	0.0570307	0.093013		0.073633	0.0564538	0.0913398
phasedibd - GERMLINE	0.0170367	0.0116719	0.0227848		0.0354035	0.0297686	0.0415807		0.0360627	0.0304661	0.0420615		0.0309452	0.0206198	0.0423182		0.0350572	0.0239836	0.0470562		0.034986	0.0242286	0.0466217
Pedigree - LocalNgsRelate	0.0195077	0.0100296	0.029836		-0.000895944	-0.0096554	0.00798284		-0.00328141	-0.0122641	0.00585975		-0.0373653	-0.0558455	-0.0172603		-0.0425234	-0.061797	-0.0206701		-0.0429008	-0.0618348	-0.0212023
Pedigree - IBD_Haplo9c	-0.0459399	-0.0556841	-0.0372969		-0.0605074	-0.0715538	-0.0515872		-0.0613612	-0.072643	-0.0522428		-0.0470787	-0.0675038	-0.0273738		-0.0492645	-0.0714504	-0.0290444		-0.0494802	-0.0714431	-0.0294109
Pedigree - IBD_Haplo15c	-0.0457223	-0.0564049	-0.0364309		-0.0659651	-0.0780512	-0.0561234		-0.0671331	-0.0793617	-0.0572562		-0.0745887	-0.0928451	-0.0566389		-0.0783751	-0.0982978	-0.0585543		-0.0783111	-0.0974046	-0.0593067
Pedigree - hap-IBD	-0.0487655	-0.0587101	-0.0398967		-0.0542565	-0.0651656	-0.0451479		-0.0541016	-0.0650652	-0.0450889		-0.0673632	-0.0848692	-0.048486		-0.0680441	-0.0866541	-0.0491997		-0.0680182	-0.0864056	-0.0493905
Pedigree - GRM	-0.0207422	-0.0297198	-0.013372		-0.0372321	-0.0476595	-0.0296569		-0.0395296	-0.0504507	-0.0305379		0.00688948	-0.0140438	0.031203		0.0034294	-0.0185626	0.0295432		0.00277744	-0.0182935	0.0271097
Pedigree - GIBDLD	-0.0432022	-0.0523966	-0.0348239		-0.0502447	-0.0602154	-0.0417862		-0.0506595	-0.0607411	-0.0419341		-0.00095312	-0.0195397	0.0198259		-0.000677406	-0.0179489	0.01938		-0.00163557	-0.0187917	0.0187389
Pedigree - GERMLINE	-0.0268869	-0.0351046	-0.0190191		-0.0273705	-0.0358376	-0.0193569		-0.0274061	-0.0357632	-0.0194521		-0.0403369	-0.0581979	-0.0214277		-0.0404716	-0.058701	-0.0208148		-0.0402825	-0.0578189	-0.0210098
LocalNgsRelate - IBD_Haplo9c	-0.0654475	-0.074825	-0.0566892		-0.0596114	-0.0680654	-0.0507547		-0.0580798	-0.06669	-0.048938		-0.0097134	-0.0269375	0.00779463		-0.00674111	-0.0235974	0.0100736		-0.00657945	-0.0237552	0.0104065
LocalNgsRelate - IBD_Haplo15c	-0.06523	-0.0751479	-0.056759		-0.0650692	-0.0745521	-0.0558786		-0.0638517	-0.0729046	-0.0544305		-0.0372234	-0.0516237	-0.0251189		-0.0358517	-0.0487898	-0.0237881		-0.0354103	-0.0482586	-0.0238506
LocalNgsRelate - hap-IBD	-0.0682731	-0.0776284	-0.0590817		-0.0533605	-0.0618969	-0.0451141		-0.0508202	-0.0593823	-0.0423836		-0.0299979	-0.0449498	-0.0167834		-0.0255207	-0.0395842	-0.0124944		-0.0251174	-0.0393127	-0.0125754
LocalNgsRelate - GRM	-0.0402499	-0.0482303	-0.0326047		-0.0363362	-0.0445072	-0.028735		-0.0362482	-0.0449917	-0.0283788		0.0442548	0.0251328	0.0695758		0.0459528	0.0262674	0.0713351		0.0456782	0.0260941	0.0697552
LocalNgsRelate - GIBDLD	-0.0627099	-0.071783	-0.0539254		-0.0493487	-0.0582501	-0.040879		-0.0473781	-0.0563634	-0.0390434		0.0364122	0.0182587	0.0579816		0.041846	0.0234297	0.0639993		0.0412652	0.0228083	0.0638495
LocalNgsRelate - GERMLINE	-0.0463945	-0.0552758	-0.036261		-0.0264745	-0.0357228	-0.0173527		-0.0241247	-0.0332522	-0.0149125		-0.00297162	-0.0175727	0.0115576		0.00205181	-0.0115141	0.0160203		0.00261827	-0.0106369	0.0162924
IBD_Haplo9c - IBD_Haplo15c	0.000217536	-0.00173545	0.00171928		-0.00545775	-0.00756756	-0.00383516		-0.00577184	-0.00785005	-0.00415261		-0.0275099	-0.0373789	-0.0174945		-0.0291106	-0.0390773	-0.0189922		-0.0288309	-0.0388219	-0.0185645
IBD_Haplo9c - hap-IBD	-0.00282559	-0.00539398	-3.33054e-05		0.00625092	0.00370361	0.00919283		0.00725958	0.00452383	0.0103173		-0.0202845	-0.0327363	-0.00899717		-0.0187796	-0.0311925	-0.00767797		-0.0185379	-0.0307066	-0.00695645
IBD_Haplo9c - GRM	0.0251976	0.0216907	0.028324		0.0232753	0.0196472	0.0265316		0.0218316	0.0183219	0.0250322		0.0539682	0.0366175	0.0728974		0.0526939	0.0346848	0.072148		0.0522577	0.0344431	0.0711829
IBD_Haplo9c - GIBDLD	0.00273768	0.00078719	0.00454618		0.0102627	0.00801816	0.0128138		0.0107017	0.00841156	0.0132188		0.0461256	0.0303662	0.0644416		0.0485871	0.0319861	0.065913		0.0478447	0.0310174	0.0661267
IBD_Haplo9c - GERMLINE	0.019053	0.0146548	0.0238127		0.0331369	0.0281788	0.0379572		0.0339551	0.0291053	0.0386496		0.00674179	-0.00903201	0.0223369		0.00879292	-0.00691691	0.0247386		0.00919773	-0.00691969	0.0259532
IBD_Haplo15c - hap-IBD	-0.00304313	-0.00563196	6.72435e-06		0.0117087	0.00852873	0.0151559		0.0130314	0.00979744	0.0165347		0.00722549	0.00158202	0.0129516		0.010331	0.00457536	0.0164645		0.0102929	0.00470083	0.0162726
IBD_Haplo15c - GRM	0.0249801	0.0207714	0.0288115		0.028733	0.0244565	0.0328429		0.0276035	0.0234674	0.0318175		0.0814781	0.0630562	0.102987		0.0818045	0.0632711	0.10322		0.0810885	0.0618754	0.102435
IBD_Haplo15c - GIBDLD	0.00252014	2.34303e-05	0.00553292		0.0157204	0.0126497	0.0196549		0.0164735	0.013394	0.0202		0.0736355	0.0571861	0.0918313		0.0776977	0.0602473	0.095824		0.0766755	0.0587353	0.0938506
IBD_Haplo15c - GERMLINE	0.0188354	0.0135344	0.0241977		0.0385947	0.0331012	0.0444216		0.0397269	0.0341859	0.0454815		0.0342517	0.0233154	0.0448564		0.0379036	0.0264841	0.0496995		0.0380286	0.0268122	0.0496637
hap-IBD - GRM	0.0280232	0.0230966	0.0323308		0.0170243	0.0120714	0.0213167		0.014572	0.0100428	0.0191384		0.0742527	0.0537017	0.0970729		0.0714735	0.0505432	0.0945687		0.0707956	0.0494779	0.0931276
hap-IBD - GIBDLD	0.00556327	0.00271625	0.00788818		0.00401178	0.00107158	0.00680577		0.0034421	0.000540333	0.00628179		0.0664101	0.0506475	0.0867785		0.0673667	0.0505272	0.0858787		0.0663826	0.0505148	0.0847398
hap-IBD - GERMLINE	0.0218786	0.0173415	0.025969		0.026886	0.0220678	0.0312914		0.0266955	0.0217475	0.0309275		0.0270262	0.0176294	0.0364755		0.0275725	0.0180023	0.0388161		0.0277357	0.0185211	0.0389703
GRM - GIBDLD	-0.02246	-0.0263474	-0.0187014		-0.0130126	-0.0166891	-0.00924174		-0.0111299	-0.0147007	-0.00744384		-0.0078426	-0.0272539	0.00912129		-0.00410681	-0.0219682	0.0130819		-0.00441301	-0.021534	0.0128852
GRM - GERMLINE	-0.00614465	-0.0111674	-0.00123672		0.00986165	0.00461603	0.0149438		0.0121235	0.00710052	0.0173932		-0.0472264	-0.0717956	-0.0267396		-0.043901	-0.0678692	-0.0238962		-0.0430599	-0.0665768	-0.0225997
GIBDLD - GERMLINE	0.0163153	0.0119917	0.0203855		0.0228742	0.0181624	0.0273419		0.0232534	0.0186418	0.0277382		-0.0393838	-0.0561182	-0.0242346		-0.0397942	-0.0577661	-0.0240452		-0.0386469	-0.0561334	-0.0220273
